# An outline on the chemical phenotype flexibility of forest species: an eco-metabolomics study of Pinus uncinata along an altitudinal gradient

**DOI:** 10.1101/2024.07.31.605974

**Authors:** Albert Rivas-Ubach, Ismael Aranda, Jordi Sardans, Yina Liu, María Díaz de Quijano, Ljiljana Paša-Tolić, Michal Oravec, Otmar Urban, Josep Peñuelas

## Abstract

The altitudinal distribution of plant populations is mainly determined by a set of environmental variables, including temperature, water availability, UV radiation, among others, which gradually shift with elevation. Therefore, altitudinal gradients in ecology could serve as “natural laboratories” providing insights into the phenotypic plasticity of natural plant populations. Plants can adjust their phenotypes to cope with specific environments. However, the adjustment capacity directly depends on the plasticity and flexibility of plant phenotypes. Plants growing at the edges of their distribution gradients may present limited flexibility due to the sub-optimal environmental conditions they experience.

We analyzed the foliar metabolomes of a mountain pine population in the Pyrenees to assess their chemical phenotypic flexibility along an altitudinal gradient. We found significant changes in foliar metabolomes across different altitudes, with the most contrasting foliar metabolomes observed at the lowest and highest altitudes. Trees growing at the boundaries of the altitudinal distribution considerably shifted their foliar metabolome compared to those at more central locations with an overall upregulation of sugars, amino acids, and antioxidants. Metabolomics analyses suggested higher oxidative activity at lower altitude, presumably due to the drier and warmer conditions. However, oxidative stress indicators were also detected at the tree line, potentially associated with chilling, UV, and tropospheric O_3_ exposure.

In addition to the inability of many species to keep pace with the rapid speed of climate change by migrating upward in altitude or latitude to find more optimum environments, their migration to higher elevations may be hindered by the presence of other environmental factors at high altitudes. Eco-metabolomics studies along environmental gradients can provide crucial insights into the chemical phenotypic flexibility of natural plant populations while providing pivotal clues regarding which plant metabolic pathway are prioritized to cope with specific environments.
