## Supplementary material for "An outline on the chemical phenotype flexibility of forest species: an eco-metabolomics study of Pinus uncinata along an altitudinal gradient": Table A.1

### Sheet: Sheet1
1	RAW Data Filtering –	wm	20
	Baseline Correction –
	RollingBall baseline corrector	ws	20
2	Mass Detection -	Noise Level	10000
	Mass Detection - Exact Mass
	(MS level: 1)
3	Mass Detection –	Mass Resolution	60000
	FTMS shoulder peak filter	Peak model function	Lorentzian extended
4	Feature detection –	Min group size in # of scans	4
	LCMS –	Group intensity threshold	10000
	ADAP Chromatogram Builder	Min Highest Intensity	100000
		m/z Tolerance	0.0005 m/z – 6ppm
5	Feature detection –	Retention time smoothing	7
	Smoothing - Savitzky-Golay	Original feature list	Keep
6	Chromatogram Resolving (Deconvolution) –	Dimension	Retention Time
	Local Minimum Search	Chromatographic Threshold	0.85
		Search minimum in RT range (min)	0.3
		Minimum relative height	0.3
		Minimum absolute height	10000
		Min ratio of peak top/edge	1.2
		Peak duration range (min)	0.05 - 2
		Min number of points	5
7	Feature list methods - Alignment - Join Aligner	m/z tolerance	0.0005 m/z – 6ppm
		Weight for m/z	75
		RT Tolerance	0.25
		Weight for RT	25
8	Feature list methods –	Intensity Tolerance	0.2
	Gap Filling - Peak Finder	m/z Tolerance	0.0005 m/z – 5ppm
		RT Tolerance	0.25
		Minimum data points	1
9	Feature list methods –	Filter Mode	New Average
	Feature list Filtering –	m/z Tolerance	0.0005 m/z
	Duplicate feature Filter	RT tolerance	0.25 min
10	Annotation –	m/z Tolerance	0.001 m/z – 15ppm
	Search precursor mass –
	Local compound database search
	* identifications filtered a posteriori	RT tolerance	0.5 min
	* Compound identification filtering was manually performed following the following criteria:
	RT range of the chromatography (min)	Max RT error (min) for good match	Max m/z error (PPM) for good match
	0 - 3	0.35	5
	0 - 7	0.45	5
	7 - 12	0.6	5
	> 12	0.75	5
	> 12	1	2
