## Supplementary material for "An outline on the chemical phenotype flexibility of forest species: an eco-metabolomics study of Pinus uncinata along an altitudinal gradient": Table A.3

### Sheet: Sheet1
$cutoff
[1]	2.44775
1	2	3	4	5	6	7	8	9	10	11	12
2.51369	2.46463	1.34258	1.86909	0.89729	0.936333	1.53279	0.970747	1.57981	1.22702	1.08911	0.708315
13	14	15	16	17	18	19	20	21	22	23	24
1.61013	0.747552	0.604966	0.604991	0.37216	1.82925	1.63572	0.572514	0.87535	0.365493	0.719201	0.684206
25	26	27	28	29	30	31	32	33	34	35	36
0.383779	0.303833	1.55007	1.05586	1.88606	0.123225	1.12948	1.12491	1.61964	1.83253	1.86911	1.29526
37	38	39	40
2.37884	2.43516	1.73402	1.33132
High
1	2	3	4	5	6	7	8	9	10
1.87232	1.73203	0.150364	0.686415	2.39631	0.904326	0.0995605	1.45406	0.336915	1.48421
$cutoff
[1]	2.44775
Int.2
$mah.dist
11	12	13	14	15	16	17	18	19	20
1.83191	0.624967	1.14981	0.589562	1.49544	1.22354	1.36112	2.06941	1.22491	1.10224
$cutoff
[1]	2.44775
Int.1
$mah.dist
21	22	23	24	25	26	27	28	29	30
1.60283	0.927292	1.5229	0.287108	1.47685	1.35075	1.44836	1.23354	2.09073	0.416296
$cutoff
[1]	2.44775
Low
31	32	33	34	35	36	37	38	39	40
0.798937	1.87167	1.48971	1.44922	1.09641	1.1454	1.01436	1.47408	0.825751	1.77239
$cutoff
[1]	2.44775

### Sheet: Sheet2
Mahalanobis Distance Cutoff		All Samples together					High Samples					Int.2 Samples					Int.1 Samples					Low. Samples
2.44775		Sample.Num	Replicate	Altitude	Mahalanobis Distance		Sample.Num	Replicate	Altitude	Mahalanobis Distance		Sample.Num	Replicate	Altitude	Mahalanobis Distance		Sample.Num	Replicate	Altitude	Mahalanobis Distance		Sample.Num	Replicate	Altitude	Mahalanobis Distance
		1	1	High	2.51369		1	1	High	1.87232		11	1	Int.2	1.83191		21	1	Int.1	1.60283		31	1	Low	0.798937
		2	2	High	2.46463		2	2	High	1.73203		12	2	Int.2	0.624967		22	2	Int.1	0.927292		32	2	Low	1.87167
		3	3	High	1.34258		3	3	High	0.150364		13	3	Int.2	1.14981		23	3	Int.1	1.5229		33	3	Low	1.48971
		4	4	High	1.86909		4	4	High	0.686415		14	4	Int.2	0.589562		24	4	Int.1	0.287108		34	4	Low	1.44922
		5	5	High	0.89729		5	5	High	2.39631		15	5	Int.2	1.49544		25	5	Int.1	1.47685		35	5	Low	1.09641
		6	6	High	0.936333		6	6	High	0.904326		16	6	Int.2	1.22354		26	6	Int.1	1.35075		36	6	Low	1.1454
		7	7	High	1.53279		7	7	High	0.0995605		17	7	Int.2	1.36112		27	7	Int.1	1.44836		37	7	Low	1.01436
		8	8	High	0.970747		8	8	High	1.45406		18	8	Int.2	2.06941		28	8	Int.1	1.23354		38	8	Low	1.47408
		9	9	High	1.57981		9	9	High	0.336915		19	9	Int.2	1.22491		29	9	Int.1	2.09073		39	9	Low	0.825751
		10	10	High	1.22702		10	10	High	1.48421		20	10	Int.2	1.10224		30	10	Int.1	0.416296		40	10	Low	1.77239
		11	1	Int.2	1.08911
		12	2	Int.2	0.708315
		13	3	Int.2	1.61013
		14	4	Int.2	0.747552
		15	5	Int.2	0.604966
		16	6	Int.2	0.604991
		17	7	Int.2	0.37216
		18	8	Int.2	1.82925
		19	9	Int.2	1.63572
		20	10	Int.2	0.572514
		21	1	Int.1	0.87535
		22	2	Int.1	0.365493
		23	3	Int.1	0.719201
		24	4	Int.1	0.684206
		25	5	Int.1	0.383779
		26	6	Int.1	0.303833
		27	7	Int.1	1.55007
		28	8	Int.1	1.05586
		29	9	Int.1	1.88606
		30	10	Int.1	0.123225
		31	1	Low	1.12948
		32	2	Low	1.12491
		33	3	Low	1.61964
		34	4	Low	1.83253
		35	5	Low	1.86911
		36	6	Low	1.29526
		37	7	Low	2.37884
		38	8	Low	2.43516
		39	9	Low	1.73402
		40	10	Low	1.33132
