## Supplementary material for "An outline on the chemical phenotype flexibility of forest species: an eco-metabolomics study of Pinus uncinata along an altitudinal gradient": Table A.5

### Sheet: Sheet1
Compound Class	Compound
Organic Acids & Others	Adenine
Organic Acids & Others	Cytosine
Organic Acids & Others	Cytidine
Organic Acids & Others	Guanosine
Organic Acids & Others	Inosine
Organic Acids & Others	Uridine
Organic Acids & Others	Oxalic.acid
Organic Acids & Others	Oxaloacetic.acid
Organic Acids & Others	D.saccharic.acid
Organic Acids & Others	Galacturonic.acid
Organic Acids & Others	Fumaric.acid
Organic Acids & Others	Ketoglutaric.acid
Organic Acids & Others	Malate
Organic Acids & Others	Glycolate
Organic Acids & Others	Glyoxilic.acid
Organic Acids & Others	Maleamate
Organic Acids & Others	Shikimic.acid
Organic Acids & Others	Pyruvic.acid
Organic Acids & Others	Aconitic.acid
Organic Acids & Others	Citrate
Organic Acids & Others	Quinate
Organic Acids & Others	Hydroxypyruvate
Organic Acids & Others	3.Dehydroshikimate
Organic Acids & Others	Ascorbate
Organic Acids & Others	Glutathione
Phenolics	Taxifolin
Phenolics	Epigallocatechin.Peak.2
Phenolics	Astilbin
Phenolics	Eriodictyol
Phenolics	Hesperetin
Phenolics	Naringenin
Phenolics	Acacetin
Phenolics	Fisetin
Phenolics	Galangin
Phenolics	Isorhamnetin
Phenolics	Kaempferol
Phenolics	Luteolin
Phenolics	Myricetin
Phenolics	Quercitin
Phenolics	Rhamnetin
Phenolics	Biochanin.A
Phenolics	Genistein
Phenolics	Ferulate
Phenolics	Anethole
Phenolics	Eugenol
Phenolics	4.Coumaric.ac
Phenolics	3.hydroxyphenylacetate
Phenolics	Catechol
Phenolics	2.4.dihydroxyacetophenone
Phenolics	2.3.dihydroxybenzoate
Phenolics	4.hydroxybenzaldehyde
Phenolics	3.2.hydroxyphenyl.propanoate
Phenolics	Emodin
Phenolics	Mangiferin
Phenolics	3.4.dihydroxybenzoate
Phenolics	Methyl.vanillate
Phenolics	Phloroglucinol
Amino acids	Betaine
Amino acids	AlloThr
Amino acids	MethylGlu
Amino acids	AcGlu
Amino acids	Asp
Amino acids	Glu
Amino acids	Gly
Amino acids	Arg
Amino acids	Gln
Amino acids	His
Amino acids	Lys
Amino acids	Met
Amino acids	Pro
Amino acids	Ser
Amino acids	Thr
Amino acids	Tyr
Amino acids	5.OxoPro
Amino acids	Ala
Amino acids	2.6.diaminoheptanedioate
Carbohydrates	Methyl.galactoside
Carbohydrates	Glyceraldehyde
Carbohydrates	Monosacch.Pentoses
Carbohydrates	Acetylneuraminate
Carbohydrates	Amino.sugars.C8
Carbohydrates	Deoxy.hexoses
Carbohydrates	Monosaccharides.hexoses
Carbohydrates	Hexoses.P
Carbohydrates	Glucosamine.6P
Carbohydrates	Ribose.5P
Carbohydrates	Gluconic.acid
Carbohydrates	Glycerate
Carbohydrates	Sugar.alcohol.pentoses
Carbohydrates	Glycerol
Carbohydrates	Phosphoglyceric.acid
Carbohydrates	Disaccharides
Carbohydrates	Trisaccharides.Melezitose
