## Supplementary material for "An outline on the chemical phenotype flexibility of forest species: an eco-metabolomics study of Pinus uncinata along an altitudinal gradient": Table A.6

### Sheet: Sheet1
Phenolics
All Altitudes
	Degrees of Freedom	Sums of Squares	R2	Pseudo-F	P-value
Altitude.ID	3	310.03	0.24842	3.9664	9.999e-05 ***
Residual	36	937.97	0.75158
Total	39	1248	1
Low vs. Int.1
	Degrees of Freedom	Sums of Squares	R2	Pseudo-F	P-value
Altitude.ID	1	83.56	0.13519	2.8139	0.0005 ***
Residual	18	534.51	0.86481
Total	19	618.07	1
Int.1 vs. Int.2
	Degrees of Freedom	Sums of Squares	R2	Pseudo-F	P-value
Altitude.ID	1	119.23	0.22811	5.3195	9.999e-05 ***
Residual	18	403.46	0.77189
Total	19	522.69	1
Int.2 vs.High
	Degrees of Freedom	Sums of Squares	R2	Pseudo-F	P-value
Altitude.ID	1	119.23	0.22811	5.3195	9.999e-05 ***
Residual	18	403.46	0.77189
Total	19	522.69	1
Organic Acids	& Others
All Altitudes
	Degrees of Freedom	Sums of Squares	R2	Pseudo-F	P-value
Altitude.ID	3	297.26	0.30488	5.2632	9.999e-05 ***
Residual	36	677.74	0.69512
Total	39	975	1
Low vs. Int.1
	Degrees of Freedom	Sums of Squares	R2	Pseudo-F	P-value
Altitude.ID	1	66.16	0.16762	3.6248	2e-04 ***
Residual	18	328.53	0.83238
Total	19	394.69	1
Int.1 vs. Int.2
	Degrees of Freedom	Sums of Squares	R2	Pseudo-F	P-value
Altitude.ID	1	72.83	0.21093	4.8117	5e-04 ***
Residual	18	272.43	0.78907
Total	19	345.25	1
Int.2 vs.High
	Degrees of Freedom	Sums of Squares	R2	Pseudo-F	P-value
Altitude.ID	1	77.87	0.18233	4.0138	9.999e-05 ***
Residual	18	349.21	0.81767
Total	19	427.08	1
Carbohydrates
All Altitudes
	Degrees of Freedom	Sums of Squares	R2	Pseudo-F	P-value
Altitude.ID	3	181.87	0.27432	4.5361	9.999e-05 ***
Residual	36	481.13	0.72568
Total	39	663	1
Low vs. Int.1
	Degrees of Freedom	Sums of Squares	R2	Pseudo-F	P-value
Altitude.ID	1	74.77	0.19779	4.4379	5e-04 ***
Residual	18	303.26	0.80221
Total	19	378.03	1
Int.1 vs. Int.2
	Degrees of Freedom	Sums of Squares	R2	Pseudo-F	P-value
Altitude.ID	1	63.97	0.2022	4.5621	0.0005999 ***
Residual	18	252.38	0.7978
Total	19	316.35	1
Int.2 vs.High
	Degrees of Freedom	Sums of Squares	R2	Pseudo-F	P-value
Altitude.ID	1	34.087	0.16082	3.4496	9.999e-05 ***
Residual	18	177.866	0.83918
Total	19	211.954	1
Amino Acids
All Altitudes
	Degrees of Freedom	Sums of Squares	R2	Pseudo-F	P-value
Altitude.ID	3	296.53	0.40018	8.0059	9.999e-05 ***
Residual	36	444.47	0.59982
Total	39	741	1
Low vs. Int.1
	Degrees of Freedom	Sums of Squares	R2	Pseudo-F	P-value
Altitude.ID	1	82.2	0.25424	6.1364	9.999e-05 ***
Residual	18	241.11	0.74576
Total	19	323.31	1
Int.1 vs. Int.2
	Degrees of Freedom	Sums of Squares	R2	Pseudo-F	P-value
Altitude.ID	1	46.285	0.23756	5.6083	0.0043 **
Residual	18	148.551	0.76244
Total	19	194.836	1
Int.2 vs.High
	Degrees of Freedom	Sums of Squares	R2	Pseudo-F	P-value
Altitude.ID	1	150.05	0.42459	13.282	9.999e-05 ***
Residual	18	203.36	0.57541
Total	19	353.41	1
